# Hypothalamic Representation of Aggressiveness across Mouse Strains

**DOI:** 10.64898/2026.06.10.731187

**Authors:** Xiuzhi Dai, Yifan Wang, Takashi Yamaguchi, Michael Genecin, Eyal Rozenfeld, Prakhar Dua, Bing Dai, Jing Cai, Dayu Lin

## Abstract

Aggression is an innate behavior conserved across species, serving as a critical means to compete for food, mating opportunities, and other essential resources. A central question in aggression research is the extent to which inter-individual variability in aggression is shaped by genetic factors. Here, we examine aggressive behaviors in naïve male mice across seven genetically defined strains and find large cross-strain differences. We find a tight correlation between aggressiveness and anxiety levels across strains, but not within the same strain, suggesting strong genetic control of both traits. Pharmacologically elevating anxiety in high-aggression strains reduces aggression, revealing a causal relationship between these behaviors. We further demonstrate that differences in the synaptic and cellular properties of neurons in the ventrolateral ventromedial hypothalamus (VMHvl) largely account for cross-strain variability in male aggression, and that chemogenetically increasing VMHvl excitability enhances attack behavior in a low-aggression strain. Together, these findings reveal the neuronal implementation of the genetic control of innate aggression level.
