## Supplementary Table 2 for "Hypothalamic Representation of Aggressiveness across Mouse Strains"

### Sheet: Sheet1
Supplementary Table 2: region selection for cFos quantification
Region	Bregma coordinate	slices count
	(begin, end)	(sectioning 50um, every second or fourth sections)
LSv, LSd	(0.75, -0.05)	6-10 or 3-5 slices
BNSTpr	(-0.1, - 0.6)	4-6 or 2-3 slices
MPOA	(0.1 , -0.5)	6-8 or 3-4 slices
AHN	(-0.8 , -1.1)	3-4 or 1-2 slices
PVN	(-0.8 , -1.1)	2-4 or 1-2 slices
DMH	(-1.4, -2.0)	10-14 or 5-7 slices
aVMH	(-1.1, -1.3)	2 or 1 slice
aVMHvl	(-1.3, -1.6)	2 or 1 slice
pVMHvl	(-1.6, -1.9)	2-4 or 1-2 slices
TU	(-1.4, -1.8)	4-6 or 2-3 slices
VMHdm	(-1.3, -1.9)	~6 or 3 slices
MeApd	(-1.4, -1.8)	4-6 or 2-3 slices
MeApv	(-1.4, -1.8)	4-6 or 2-3 slices
COApl	(-1.5, -2.0)	6 or 3 slices
PMd	(-2.4, -2.6)	2-4 or 1-2 slice
PMv	(-2.4, -2.6)	2-4 or 1-2 slice
PA	(-2.2, -2.8)	~8 or 4 slices
PAG (d, dl, l, v)	(-3.55, -4.2)	8-10 or 4-5 slices
